# Vacuum Insulated Probe Heated ElectroSpray Ionization source (VIP-HESI) enhances micro flow rate chromatography signals in the Bruker timsTOF mass spectrometer

**DOI:** 10.1101/2023.02.15.528699

**Authors:** Mukul K. Midha, Charu Kapil, Michal Maes, David H. Baxter, Seamus R. Morrone, Timothy J. Prokop, Robert L. Moritz

**Affiliations:** Institute for Systems Biology

**Author notes:** Address correspondence to Robert Moritz.

**Keywords:** Vacuum Insulated Probe Heated ElectroSpray Ionization source, CaptiveSpray, Electrospray ionization, Micro-flow rate Liquid chromatography, Data Independent Acquisition- Parallel Accumulation–Serial Fragmentation, Slice-Parallel Accumulation–Serial Fragmentation

## Abstract

By far the largest contribution to ion detectability in liquid chromatography-driven mass spectrometry-based proteomics is the efficient generation of peptide ions by the electrospray source. To maximize the transfer of peptides from liquid to a gaseous phase to allow molecular ions to enter the mass spectrometer at micro-spray flow rates, an efficient electrospray process is required. Here we describe superior performance of new Vacuum-Insulated-Probe-Heated-ElectroSpray-Ionization source (VIP-HESI) coupled with micro-spray flow rate chromatography and Bruker timsTOF PRO mass spectrometer. VIP-HESI significantly improves chromatography signals in comparison to nano-spray ionization using the CaptiveSpray source and provides increased protein detection with higher quantitative precision, enhancing reproducibility of sample injection amounts. Protein quantitation of human K562 lymphoblast samples displayed excellent chromatographic retention time reproducibility (<10% coefficient-of-variation (CV)) with no signal degradation over extended periods of time, and a mouse plasma proteome analysis identified 12% more plasma protein groups allowing large-scale analysis to proceed with confidence (1,267 proteins at 0.4% CV). We show that Slice-PASEF mode with VIP-HESI setup is sensitive in identifying low amounts of peptide without losing quantitative precision. We demonstrate that VIP-HESI coupled with micro-flow-rate chromatography achieves higher depth of coverage and run-to-run reproducibility for a broad range of proteomic applications.
