## Supplementary Table 1 for "Vacuum Insulated Probe Heated ElectroSpray Ionization source (VIP-HESI) enhances micro flow rate chromatography signals in the Bruker timsTOF mass spectrometer"

### Sheet: SupplementartTable1
Supplementary Table 1: Metadata of the Mouse Liver, Kidney, Gastrocnemius muscle tissues and plasma samples
S. No.	Sample ID	Background	Sex	Treatment	Age(in days)	Liver*	Kidney*	Gastroc*	Plasma*
1	LCAca_0001	UM-HET3	F	Acarbose	350	1	1	1	1	* 1- samples present and 0- sample absent
2	LCAca_0008	C57BL/6	F	Acarbose	357	1	1	1	1
3	LCAca_0015	DWxC3H	F	Acarbose	364	1	1	1	1
4	LCAca_0022	UM-HET3	F	Acarbose	371	1	1	1	1
5	LCAca_0029	UM-HET3	M	Acarbose	339	1	1	1	1
6	LCAca_0036	UM-HET3	M	Acarbose	346	1	1	1	1
7	LCAca_0043	UM-HET3	M	Acarbose	353	1	1	1	1
8	LCAca_0050	UM-HET3	M	Acarbose	357	1	1	1	1
9	LCAca_0057	UM-HET3	M	Acarbose	364	1	1	1	1
10	LCAca_0064	UM-HET3	F	Acarbose	371	1	1	1	1
11	LCAca_0071	UM-HET3	M	Acarbose	371	1	1	1	1
12	LCAca_0078	UM-HET3	M	Acarbose	377	1	1	1	1
13	LCAca_0085	UM-HET3	M	Acarbose	384	1	1	1	1
14	LCAca_0092	UM-HET3	F	Acarbose	365	1	1	1	1
15	LCAca_0099	UM-HET3	F	Acarbose	372	1	1	1	1
16	LCAca_0106	UM-HET3	F	Acarbose	379	1	1	1	1
17	LCAca_0113	UM-HET3	F	Acarbose	386	1	1	1	1
18	LCAca_0120	UM-HET3	M	Acarbose	384	1	1	1	1
19	LCAca_0127	UM-HET3	M	Acarbose	390	1	1	1	1
20	LCAca_0134	UM-HET3	M	Acarbose	391	1	1	1	1
21	LCAca_0141	UM-HET3	M	Acarbose	392	1	1	1	1
22	LCAca_0148	UM-HET3	M	Acarbose	393	1	1	1	1
23	LCAca_0155	UM-HET3	M	Acarbose	399	1	1	1	1
24	LCAca_0162	UM-HET3	F	Acarbose	387	1	1	1	1
25	LCAca_0169	UM-HET3	F	Acarbose	394	1	1	1	1
26	LCAca_0176	UM-HET3	F	Acarbose	400	1	1	1	1
27	LCAca_0183	UM-HET3	F	Acarbose	401	1	1	1	1
28	LCC12_0001	UM-HET3	F	WT (control)	366	1	1	1	1
29	LCC12_0008	UM-HET3	F	WT (control)	366	1	1	1	1
30	LCC12_0015	UM-HET3	F	WT (control)	373	1	1	1	1
31	LCC12_0022	UM-HET3	F	WT (control)	373	1	1	1	1
32	LCC12_0029	UM-HET3	M	WT (control)	339	1	1	1	1
33	LCC12_0036	UM-HET3	M	WT (control)	339	1	1	1	1
34	LCC12_0043	UM-HET3	M	WT (control)	346	1	1	1	1
35	LCC12_0050	UM-HET3	M	WT (control)	346	1	1	1	1
36	LCC12_0057	UM-HET3	M	WT (control)	353	1	1	1	1
37	LCC12_0064	UM-HET3	M	WT (control)	353	1	1	1	1
38	LCC12_0071	UM-HET3	F	WT (control)	353	1	1	1	1
39	LCC12_0078	UM-HET3	F	WT (control)	353	1	1	1	1
40	LCC12_0085	UM-HET3	F	WT (control)	360	1	1	1	1
41	LCC12_0092	UM-HET3	F	WT (control)	360	1	1	1	1
42	LCC12_0099	UM-HET3	M	WT (control)	357	1	1	1	1
43	LCC12_0106	UM-HET3	M	WT (control)	357	1	1	1	1
44	LCC12_0113	UM-HET3	M	WT (control)	364	1	1	1	1
45	LCC12_0120	UM-HET3	F	WT (control)	366	1	1	1	1
46	LCC12_0127	UM-HET3	F	WT (control)	366	1	1	1	1
47	LCC12_0134	UM-HET3	F	WT (control)	373	1	1	1	1
48	LCC12_0141	UM-HET3	F	WT (control)	373	1	1	1	1
49	LCC12_0148	UM-HET3	F	WT (control)	380	1	1	1	1
50	LCC12_0155	UM-HET3	F	WT (control)	380	1	1	1	1
51	LCC12_0162	UM-HET3	F	WT (control)	387	1	1	1	1
52	LCC12_0169	UM-HET3	F	WT (control)	387	1	1	1	1
53	LCC12_0176	UM-HET3	M	WT (control)	363	1	1	1	1
54	LCC12_0183	UM-HET3	F	WT (control)	370	1	1	1	1
55	LCC12_0190	UM-HET3	F	WT (control)	370	1	1	1	1
56	LCC12_0197	UM-HET3	M	WT (control)	371	1	1	1	1
57	LCC12_0204	UM-HET3	M	WT (control)	371	1	1	1	1
58	LCC12_0211	UM-HET3	M	WT (control)	377	1	1	1	1
59	LCC12_0218	UM-HET3	M	WT (control)	377	1	1	1	1
60	LCC12_0232	UM-HET3	M	WT (control)	384	1	1	1	1
61	LCC12_0239	UM-HET3	M	WT (control)	384	1	1	1	1
62	LCC12_0246	UM-HET3	M	WT (control)	384	1	1	1	1
63	LCC12_0253	UM-HET3	M	WT (control)	390	1	1	1	1
64	LCC12_0260	UM-HET3	M	WT (control)	390	1	1	1	1
65	LCC12_0274	UM-HET3	M	WT (control)	391	1	1	1	1
66	LCC12_0281	UM-HET3	F	WT (control)	392	1	1	1	1
67	LCC12_0288	UM-HET3	F	WT (control)	392	1	1	1	1
68	LCC12_0295	UM-HET3	F	WT (control)	399	1	1	1	1
69	LCC12_0302	UM-HET3	F	WT (control)	399	1	1	1	1
70	LCC12_0309	UM-HET3	F	WT (control)	405	1	1	1	1
71	LCC12_0316	UM-HET3	F	WT (control)	405	1	1	1	1
72	LCC12_0323	UM-HET3	F	WT (control)	406	1	1	1	1
73	LCC12_0330	UM-HET3	F	WT (control)	406	1	1	0	1
74	LCC12_0365	UM-HET3	M	WT (control)	378	1	1	1	1
75	LCC12_0372	UM-HET3	M	WT (control)	378	1	1	1	1
76	LCC12_0379	UM-HET3	M	WT (control)	379	1	1	1	1
77	LCC12_0386	UM-HET3	M	WT (control)	376	1	1	1	1
78	LCC12_0393	UM-HET3	M	WT (control)	382	1	1	1	1
79	LCC12_0400	UM-HET3	M	WT (control)	382	1	1	1	1
80	LCCR_0001	UM-HET3	M	Caloric Restriction	356	1	1	1	1
81	LCCR_0008	UM-HET3	M	Caloric Restriction	363	1	1	1	1
82	LCCR_0015	UM-HET3	M	Caloric Restriction	370	1	1	1	1
83	LCCR_0022	UM-HET3	F	Caloric Restriction	338	1	1	1	1
84	LCCR_0029	UM-HET3	F	Caloric Restriction	345	1	1	1	1
85	LCCR_0036	UM-HET3	F	Caloric Restriction	352	1	1	1	1
86	LCCR_0043	UM-HET3	F	Caloric Restriction	359	1	1	1	1
87	LCCR_0050	UM-HET3	F	Caloric Restriction	366	1	1	1	1
88	LCCR_0064	UM-HET3	F	Caloric Restriction	373	1	1	1	1
89	LCCR_0071	UM-HET3	F	Caloric Restriction	380	1	1	1	1
90	LCCR_0078	UM-HET3	M	Caloric Restriction	356	1	1	1	1
91	LCCR_0085	UM-HET3	M	Caloric Restriction	371	1	1	1	1
92	LCCR_0092	UM-HET3	M	Caloric Restriction	377	1	1	1	1
93	LCCR_0099	UM-HET3	M	Caloric Restriction	384	1	1	1	1
94	LCCR_0106	UM-HET3	M	Caloric Restriction	385	1	1	1	1
95	LCCR_0113	UM-HET3	M	Caloric Restriction	391	1	1	1	1
96	LCCR_0120	UM-HET3	M	Caloric Restriction	391	1	1	1	1
97	LCCR_0127	UM-HET3	M	Caloric Restriction	397	1	1	1	1
98	LCCR_0134	UM-HET3	M	Caloric Restriction	398	1	1	1	1
99	LCCR_0141	UM-HET3	F	Caloric Restriction	385	1	1	1	1
100	LCCR_0148	UM-HET3	F	Caloric Restriction	392	1	1	1	1
101	LCCR_0155	UM-HET3	F	Caloric Restriction	399	1	1	1	1
102	LCCR_0162	UM-HET3	F	Caloric Restriction	405	1	1	1	1
103	LCCR_0169	UM-HET3	M	Caloric Restriction	403	1	1	1	1
104	LCCR_0176	UM-HET3	F	Caloric Restriction	368	1	1	1	1
105	LCCR_0183	UM-HET3	M	Caloric Restriction	361	1	1	1	1
106	LCCana_0001	UM-HET3	M	Canagliflozin	364	1	1	1	1
107	LCCana_0008	UM-HET3	M	Canagliflozin	371	1	1	1	1
108	LCCana_0015	UM-HET3	M	Canagliflozin	378	1	1	1	1
109	LCCana_0022	UM-HET3	F	Canagliflozin	338	1	1	1	1
110	LCCana_0029	UM-HET3	F	Canagliflozin	345	1	1	1	1
111	LCCana_0036	UM-HET3	F	Canagliflozin	352	1	1	1	1
112	LCCana_0043	UM-HET3	F	Canagliflozin	359	1	1	1	1
113	LCCana_0050	UM-HET3	M	Canagliflozin	357	1	1	1	1
114	LCCana_0057	UM-HET3	M	Canagliflozin	364	1	1	1	1
115	LCCana_0064	UM-HET3	F	Canagliflozin	371	1	1	1	1
116	LCCana_0071	UM-HET3	F	Canagliflozin	365	1	1	1	1
117	LCCana_0078	UM-HET3	F	Canagliflozin	372	1	1	1	1
118	LCCana_0085	UM-HET3	F	Canagliflozin	379	1	1	1	1
119	LCCana_0092	UM-HET3	F	Canagliflozin	386	1	1	1	1
120	LCCana_0099	UM-HET3	M	Canagliflozin	371	1	1	1	1
121	LCCana_0106	UM-HET3	M	Canagliflozin	377	1	1	1	1
122	LCCana_0113	UM-HET3	M	Canagliflozin	384	1	1	1	1
123	LCCana_0120	UM-HET3	F	Canagliflozin	392	1	1	1	1
124	LCCana_0127	UM-HET3	F	Canagliflozin	399	1	1	1	1
125	LCCana_0134	UM-HET3	F	Canagliflozin	405	1	1	1	1
126	LCCana_0141	UM-HET3	F	Canagliflozin	406	1	1	1	1
127	LCCana_0148	UM-HET3	M	Canagliflozin	384	1	1	1	1
128	LCCana_0155	UM-HET3	M	Canagliflozin	390	1	1	1	1
129	LCCana_0162	UM-HET3	M	Canagliflozin	391	1	1	1	1
130	LCCana_0169	UM-HET3	M	Canagliflozin	397	1	1	1	1
131	LCCana_0176	UM-HET3	M	Canagliflozin	398	1	1	1	1
132	LCCana_0183	UM-HET3	M	Canagliflozin	404	1	1	1	1
133	LCEst_0001	UM-HET3	M	17aE2 (alpha estradiol)	339	1	1	1	1
134	LCEst_0008	UM-HET3	M	17aE2 (alpha estradiol)	346	1	1	1	1
135	LCEst_0015	UM-HET3	M	17aE2 (alpha estradiol)	353	1	1	1	1
136	LCEst_0022	UM-HET3	F	17aE2 (alpha estradiol)	339	1	1	1	1
137	LCEst_0029	UM-HET3	F	17aE2 (alpha estradiol)	346	1	1	1	1
138	LCEst_0036	UM-HET3	F	17aE2 (alpha estradiol)	353	1	1	1	1
139	LCEst_0043	UM-HET3	F	17aE2 (alpha estradiol)	360	1	1	1	1
140	LCEst_0050	UM-HET3	F	17aE2 (alpha estradiol)	366	1	1	1	1
141	LCEst_0057	UM-HET3	F	17aE2 (alpha estradiol)	373	1	1	1	1
142	LCEst_0064	UM-HET3	F	17aE2 (alpha estradiol)	380	1	1	1	1
143	LCEst_0071	UM-HET3	F	17aE2 (alpha estradiol)	387	1	1	1	1
144	LCEst_0078	UM-HET3	M	17aE2 (alpha estradiol)	356	1	1	1	1
145	LCEst_0085	UM-HET3	M	17aE2 (alpha estradiol)	363	1	1	1	1
146	LCEst_0092	UM-HET3	F	17aE2 (alpha estradiol)	370	1	1	1	1
147	LCEst_0099	UM-HET3	M	17aE2 (alpha estradiol)	370	1	1	1	1
148	LCEst_0106	UM-HET3	M	17aE2 (alpha estradiol)	376	1	1	1	1
149	LCEst_0113	UM-HET3	M	17aE2 (alpha estradiol)	383	1	1	1	1
150	LCEst_0120	UM-HET3	F	17aE2 (alpha estradiol)	392	1	1	1	1
151	LCEst_0127	UM-HET3	F	17aE2 (alpha estradiol)	399	1	1	1	1
152	LCEst_0134	UM-HET3	F	17aE2 (alpha estradiol)	405	1	1	1	1
153	LCEst_0141	UM-HET3	F	17aE2 (alpha estradiol)	406	1	1	1	1
154	LCEst_0148	UM-HET3	M	17aE2 (alpha estradiol)	384	1	0	1	1
155	LCEst_0155	UM-HET3	M	17aE2 (alpha estradiol)	390	1	1	1	1
156	LCEst_0162	UM-HET3	M	17aE2 (alpha estradiol)	397	1	1	1	1
157	LCEst_0169	UM-HET3	M	17aE2 (alpha estradiol)	384	1	1	1	1
158	LCEst_0176	UM-HET3	M	17aE2 (alpha estradiol)	391	1	1	1	1
159	LCEst_0183	UM-HET3	M	17aE2 (alpha estradiol)	397	1	1	1	1
160	LCGK_0001	UM-HET3	F	WT (control)	365	1	1	1	1
161	LCGK_0015	UM-HET3	M	GHRKO	365	1	1	1	1
162	LCGK_0022	C57BL/6	M	WT (control)	365	1	1	1	1
163	LCGK_0029	C57BL/6	F	GHRKO	367	1	1	1	1
164	LCGK_0036	C57BL/6	F	WT (control)	367	1	1	1	1
165	LCGK_0043	C57BL/6	M	GHRKO	367	1	1	1	1
166	LCGK_0050	C57BL/6	M	WT (control)	367	1	1	1	1
167	LCGK_0057	C57BL/6	F	GHRKO	362	1	1	1	0
168	LCGK_0064	C57BL/6	F	WT (control)	362	1	1	1	1
169	LCGK_0071	C57BL/6	M	GHRKO	360	1	1	1	1
170	LCGK_0078	C57BL/6	M	WT (control)	360	1	1	1	0
171	LCGK_0085	C57BL/6	M	GHRKO	355	1	1	1	1
172	LCGK_0092	C57BL/6	M	WT (control)	355	1	1	1	1
173	LCGK_0099	C57BL/6	M	GHRKO	365	1	1	1	1
174	LCGK_0106	C57BL/6	M	WT (control)	365	1	1	1	1
175	LCGK_0113	C57BL/6	F	GHRKO	350	1	1	1	1
176	LCGK_0120	C57BL/6	F	WT (control)	350	1	1	1	1
177	LCGK_0127	C57BL/6	F	GHRKO	359	1	1	1	1
178	LCGK_0134	C57BL/6	F	WT (control)	359	1	1	1	1
179	LCGK_0141	C57BL/6	F	GHRKO	366	1	1	1	1
180	LCGK_0148	C57BL/6	F	WT (control)	366	1	1	1	1
181	LCGK_0155	C57BL/6	F	GHRKO	373	1	1	1	1
182	LCGK_0162	C57BL/6	F	WT (control)	373	1	1	1	1
183	LCGK_0169	C57BL/6	F	WT (control)	342	1	1	1	1
184	LCGK_0176	C57BL/6	F	GHRKO	342	1	1	1	1
185	LCGK_0183	C57BL/6	F	WT (control)	353	1	1	1	1
186	LCGK_0190	C57BL/6	F	GHRKO	353	1	1	1	1
187	LCGK_0197	C57BL/6	F	WT (control)	368	1	1	1	1
188	LCGK_0204	C57BL/6	F	GHRKO	368	1	1	1	1
189	LCGK_0211	C57BL/6	M	GHRKO	351	1	1	1	1
190	LCGK_0218	C57BL/6	M	WT (control)	351	1	1	1	1
191	LCGK_0225	C57BL/6	M	GHRKO	355	1	1	1	0
192	LCGK_0232	C57BL/6	M	WT (control)	355	1	1	1	1
193	LCGK_0239	C57BL/6	M	WT (control)	359	1	1	1	1
194	LCGK_0246	C57BL/6	M	GHRKO	359	1	1	1	1
195	LCGK_0253	C57BL/6	M	WT (control)	352	1	1	1	1
196	LCGK_0267	C57BL/6	M	WT (control)	349	1	1	1	1
197	LCGK_0274	C57BL/6	M	GHRKO	349	1	1	1	1
198	LCRapa_0001	C57BL/6	F	rapamycin	364	1	1	1	1
199	LCRapa_0008	UM-HET3	F	rapamycin	371	1	1	1	1
200	LCRapa_0015	UM-HET3	F	rapamycin	378	1	1	1	1
201	LCRapa_0022	UM-HET3	F	rapamycin	385	1	1	1	1
202	LCRapa_0029	UM-HET3	M	rapamycin	337	1	1	1	1
203	LCRapa_0036	UM-HET3	M	rapamycin	344	1	1	1	1
204	LCRapa_0043	UM-HET3	M	rapamycin	351	1	1	1	1
205	LCRapa_0050	UM-HET3	M	rapamycin	357	1	1	1	1
206	LCRapa_0057	UM-HET3	M	rapamycin	364	1	1	1	1
207	LCRapa_0064	UM-HET3	F	rapamycin	371	1	1	1	1
208	LCRapa_0071	UM-HET3	F	rapamycin	365	1	1	1	1
209	LCRapa_0078	UM-HET3	F	rapamycin	372	1	1	1	1
210	LCRapa_0085	UM-HET3	F	rapamycin	379	1	1	1	0
211	LCRapa_0092	UM-HET3	F	rapamycin	386	1	1	1	1
212	LCRapa_0099	UM-HET3	M	rapamycin	371	1	1	1	1
213	LCRapa_0106	UM-HET3	M	rapamycin	377	1	1	1	1
214	LCRapa_0113	UM-HET3	M	rapamycin	384	1	1	1	1
215	LCRapa_0120	UM-HET3	F	rapamycin	392	1	1	1	1
216	LCRapa_0127	UM-HET3	F	rapamycin	399	1	1	1	1
217	LCRapa_0134	UM-HET3	F	rapamycin	405	1	1	1	1
218	LCRapa_0141	UM-HET3	F	rapamycin	406	1	1	1	1
219	LCRapa_0148	UM-HET3	M	rapamycin	384	1	1	1	1
220	LCRapa_0155	UM-HET3	M	rapamycin	390	1	1	1	1
221	LCRapa_0162	UM-HET3	M	rapamycin	391	1	1	1	1
222	LCRapa_0169	UM-HET3	M	rapamycin	375	1	1	1	1
223	LCRapa_0176	UM-HET3	M	rapamycin	376	1	1	1	1
224	LCRapa_0183	UM-HET3	M	rapamycin	382	1	1	1	1
225	LCSn_0001	UM-HET3	M	WT (control)	366	1	1	1	1
226	LCSn_0008	DWxC3H	M	Snell dwarf	366	1	1	1	1
227	LCSn_0015	DWxC3H	M	WT (control)	368	1	1	1	1
228	LCSn_0022	DWxC3H	M	Snell dwarf	368	1	1	1	1
229	LCSn_0029	DWxC3H	F	WT (control)	356	1	1	1	1
230	LCSn_0036	DWxC3H	F	Snell dwarf	356	1	1	1	1
231	LCSn_0043	DWxC3H	F	WT (control)	347	1	1	1	1
232	LCSn_0050	DWxC3H	F	Snell dwarf	347	1	1	1	1
233	LCSn_0057	DWxC3H	M	WT (control)	347	1	1	1	1
234	LCSn_0064	DWxC3H	M	Snell dwarf	347	1	1	1	0
235	LCSn_0071	DWxC3H	F	WT (control)	362	1	1	1	1
236	LCSn_0078	DWxC3H	F	Snell dwarf	362	1	1	1	1
237	LCSn_0085	DWxC3H	M	WT (control)	347	1	1	1	1
238	LCSn_0092	DWxC3H	M	Snell dwarf	347	1	1	1	1
239	LCSn_0099	DWxC3H	F	WT (control)	353	1	1	1	1
240	LCSn_0106	DWxC3H	F	Snell dwarf	353	1	1	1	1
241	LCSn_0113	DWxC3H	F	WT (control)	360	1	1	1	1
242	LCSn_0120	DWxC3H	F	Snell dwarf	360	1	1	1	1
243	LCSn_0127	DWxC3H	F	WT (control)	367	1	1	1	1
244	LCSn_0134	DWxC3H	F	Snell dwarf	367	1	1	1	1
245	LCSn_0141	DWxC3H	F	WT (control)	353	1	1	1	1
246	LCSn_0148	DWxC3H	F	Snell dwarf	353	1	1	1	0
247	LCSn_0155	DWxC3H	M	WT (control)	339	1	1	1	1
248	LCSn_0162	DWxC3H	M	Snell dwarf	339	1	1	1	1
249	LCSn_0169	DWxC3H	M	WT (control)	337	1	1	1	1
250	LCSn_0176	DWxC3H	M	Snell dwarf	337	1	1	1	1
251	LCSn_0183	DWxC3H	M	WT (control)	351	1	1	1	1
252	LCSn_0197	DWxC3H	M	WT (control)	335	1	1	1	1
253	LCSn_0204	DWxC3H	M	Snell dwarf	335	1	1	1	1
254	LCSn_0211	DWxC3H	M	WT (control)	342	1	1	1	1
255	LCSn_0218	DWxC3H	M	Snell dwarf	342	1	1	1	1
256	LCSn_0225	DWxC3H	M	WT (control)	356	1	1	1	1
257	LCSn_0232	DWxC3H	M	Snell dwarf	356	1	1	1	1
258	LCSn_0239	DWxC3H	M	WT (control)	352	1	1	1	1
259	LCSn_0246	DWxC3H	M	Snell dwarf	352	1	1	1	1
260	LCSn_0253	DWxC3H	M	WT (control)	352	1	1	1	1
261	LCSn_0309	DWxC3H	F	WT (control)	338	1	1	1	1
262	LCSn_0316	DWxC3H	F	Snell dwarf	338	1	1	1	1
263	LCSn_0323	DWxC3H	F	WT (control)	352	1	1	1	1
264	LCSn_0330	DWxC3H	F	Snell dwarf	352	1	1	1	0
265	YC_01	UM-HET3	M	young (4-month) (control)	120	1	1	1	1
266	YC_02	UM-HET3	F	young (4-month) (control)	120	1	1	1	1
267	YC_03	UM-HET3	M	young (4-month) (control)	120	1	1	1	1
268	YC_04	UM-HET3	F	young (4-month) (control)	120	1	1	1	1
269	YC_05	UM-HET3	M	young (4-month) (control)	120	1	1	1	1
270	YC_06	UM-HET3	F	young (4-month) (control)	120	1	1	1	1
271	YC_07	UM-HET3	M	young (4-month) (control)	120	1	1	1	1
272	YC_08	UM-HET3	F	young (4-month) (control)	120	1	1	1	1
273	YC_09	UM-HET3	M	young (4-month) (control)	120	1	1	1	1
274	YC_10	UM-HET3	F	young (4-month) (control)	120	1	1	1	1
275	YC_11	UM-HET3	F	young (4-month) (control)	120	1	1	1	1
276	YC_12	UM-HET3	M	young (4-month) (control)	120	1	1	1	1
277	YC_13	UM-HET3	F	young (4-month) (control)	120	1	1	1	1
278	YC_14	UM-HET3	M	young (4-month) (control)	120	1	1	1	1
279	YC_15	UM-HET3	F	young (4-month) (control)	120	1	1	1	1
280	YC_16	UM-HET3	M	young (4-month) (control)	120	1	1	1	1
281	YC_17	UM-HET3	M	young (4-month) (control)	120	1	1	1	1
282	YC_18	UM-HET3	F	young (4-month) (control)	120	1	1	1	1
283	YC_19	UM-HET3	M	young (4-month) (control)	120	1	1	1	1
284	YC_20	UM-HET3	M	young (4-month) (control)	120	1	1	1	1
285	YC_21	UM-HET3	F	young (4-month) (control)	120	1	1	1	1
286	YC_22	UM-HET3	M	young (4-month) (control)	120	1	1	1	1
287	YC_23	UM-HET3	M	young (4-month) (control)	120	1	1	1	1
288	YC_24	UM-HET3	F	young (4-month) (control)	120	1	1	1	1
289	YC_25	UM-HET3	M	young (4-month) (control)	120	1	1	1	1
290	YC_26	UM-HET3	F	young (4-month) (control)	120	1	1	1	1
291	YC_27	UM-HET3	F	young (4-month) (control)	120	1	1	1	1
