## Supplementary Table 2 for "Vacuum Insulated Probe Heated ElectroSpray Ionization source (VIP-HESI) enhances micro flow rate chromatography signals in the Bruker timsTOF mass spectrometer"

### Sheet: SupplementaryTable2
Supplementary Table 2: Acquisition and LC separation details used in this study
S.No	Samples	Ion source used	LC gradient used (min)	LC used	Analytical column used	Flow rate	Injected amount	DIA mode	DIA tool	Number of raw folders (.d)	Name of folder
1	PepCalMix	ESI, CS, VIP-HESI	45	EasyLC nano, Vanquish Neo	C18, 15cm x 1mm x 1.7μm Kinetix column (Phenomenex), C18 UHP 15cm x 0.15mm x 1.5μm column (Bruker/PepSep)	40μL/min, 1μL/min	12.5, 25, 50, 100, 200, 400, 800 fm	dia-pasef	Spectronaut	27	PepCalMix-CS-ESI-VIP-HESI.zip
2	Mouse Plasma control	CS, VIP-HESI	45	Vanquish Neo	C18, 15cm x 1mm x 1.7μm Kinetix column (Phenomenex), C18 UHP 15cm x 0.15mm x 1.5μm column (Bruker/PepSep)	40μL/min, 1μL/min	0.4, 2, 4, 10, 20, 40 μg	dia-pasef	Spectronaut	12	Mouse-Plasma-CS-VIP-HESI.zip
3	Mouse Plasma	VIP-HESI	45	Vanquish Neo	C18, 15cm x 1mm x 1.7μm Kinetix column (Phenomenex)	40μL/min	20 μg	dia-pasef	Spectronaut	284	Mouse-Plasma-284-VIP-HESI.zip
4	Mouse Liver	CS	30SPD	EvoSep One	C18, 25cm x 0.2mm x 1.5μm column (Bruker/PepSep)	0.5μL/min	200 ng	dia-pasef	Spectronaut	291	Mouse-Liver-CS-291.zip
5	Mouse Kidney	CS	30SPD	EvoSep One	C18, 25cm x 0.2mm x 1.5μm column (Bruker/PepSep)	0.5μL/min	200 ng	dia-pasef	Spectronaut	290	Mouse-Kidney-CS-290.zip
6	Mouse Gastrocnemius muscle	CS	30SPD	EvoSep One	C18, 25cm x 0.2mm x 1.5μm column (Bruker/PepSep)	0.5μL/min	200 ng	dia-pasef	Spectronaut	290	Mouse-GastrocMuscle-CS-290.zip
7	K562	VIP-HESI	21	Vanquish Neo	C18, 15cm x 1mm x 1.7μm Kinetix column (Phenomenex)	40μL/min	2 μg	dia-pasef	Spectronaut	9	K562-VIP-HESI.zip
8	HeLa	VIP-HESI	21	Vanquish Neo	C18, 20cm x 0.5mm x 1.9μm column (Dr. Maisch GmbH)	20μL/min	10, 100, 1000 ng	slice-pasef	DIA-NN	18	HeLa-VIP-HESI.zip
9	HeLa (for spectral library generation)	CS	90	Nano Elute	C18, 25cm x 0.075mm x 1.6μm column (IonOptiks)	0.40 μL/min	35μg	dda-pasef	Spectronaut	24	HeLa-Library-CS.zip
			90	EasyLC nano	C18, 25cm x 0.075mm x 1.6μm column (IonOptiks)	0.40 μL/min	200 ng	dia-pasef	Spectronaut	2
			88	EasyLC nano	C18, 40cm x 0.075mm x 1.9μm column (Bruker/PepSep)	0.30 μL/min	200 ng	dia-pasef	Spectronaut	4
			200SPD	EvoSep One	C18, 8cm x 0.15mm x 1.5μm column (Bruker/PepSep)	2μL/min	200 ng	dia-pasef	Spectronaut	3
			100SPD	EvoSep One	C18, 8cm x 0.15mm x 1.5μm column (Bruker/PepSep), C18, 15cm x 0.15mm x 1.5μm column (Bruker/PepSep), C18, 15cm x 0.15mm x 1.9μm column (Bruker/PepSep), C18, 25cm x 0.2mm x 1.5μm column (Bruker/PepSep), C18, 25cm x 0.15mm x 1.9μm column (Bruker/PepSep)	1.5μL/min	200 ng	dia-pasef	Spectronaut	15
			60SPD	EvoSep One	C18, 8cm x 0.15mm x 1.5μm column (Bruker/PepSep), C18, 15cm x 0.15mm x 1.5μm column (Bruker/PepSep), C18, 15cm x 0.15mm x 1.9μm column (Bruker/PepSep), C18, 25cm x 0.2mm x 1.5μm column (Bruker/PepSep), C18, 25cm x 0.15mm x 1.9μm column (Bruker/PepSep)	1μL/min	200 ng	dia-pasef	Spectronaut	15
			30SPD	EvoSep One	C18, 8cm x 0.15mm x 1.5μm column (Bruker/PepSep), C18, 15cm x 0.15mm x 1.5μm column (Bruker/PepSep), C18, 15cm x 0.15mm x 1.9μm column (Bruker/PepSep), C18, 25cm x 0.2mm x 1.5μm column (Bruker/PepSep), C18, 25cm x 0.15mm x 1.9μm column (Bruker/PepSep)	0.5μL/min	200 ng	dia-pasef	Spectronaut	15
			15SPD	EvoSep One	C18, 15cm x 0.15mm x 1.5μm column (Bruker/PepSep), C18, 15cm x 0.15mm x 1.9μm column (Bruker/PepSep), C18, 25cm x 0.2mm x 1.5μm column (Bruker/PepSep), C18, 25cm x 0.15mm x 1.9μm column (Bruker/PepSep)	0.22μL/min	200 ng	dia-pasef	Spectronaut	16
LC Separation details
Stepwise 45 minute gradient
Time (min)		%A	%B
0		99	1
1		97	3
37		75	25
45		65	35
46		20	80
48		20	80
Linear 21 minute gradient
Time (min)		%A	%B
0		99	1
3		97	3
21		65	35
22		20	80
24		20	80
Linear 90 minute gradient
Time (min)		%A	%B
0		95	5
90		65	35
110		20	95
120		20	95
121		97	5
130		97	5
