## Supplementary Table 3 for "Vacuum Insulated Probe Heated ElectroSpray Ionization source (VIP-HESI) enhances micro flow rate chromatography signals in the Bruker timsTOF mass spectrometer"

### Sheet: SupplementaryTable3
Supplementary Table 3: DIALib-QC report of spectral assay libraries "HeLa_timsTOF_DDA_DIA_Library" and "Mouse_tissue_plasma_DDA_DIA_Library"
DIALib-QC parameters	HeLa_timsTOF_DDA_DIA_Library	Mouse_tissue_plasma_DDA_DIA_Library	Parameter definations
format	Spectronaut	Spectronaut	Library format, one of OpenSWATH, Peakview, or Spectronaut
pepions	226138	468099	Number of peptide ions (i.e. precursor, sequence + modifications + charge)
fragments	4299713	9163950	Number of fragment (fragment ions) in library
ptp_percent	100	100	Percentage of proteotypic pepions (not shared)
shared_percent	0	0	Percentage of shared peptide ions (pepions)
shared_pepions	0	0	Number of shared pepions
peptides	160917	180681	Number of distinct peptide sequences
mod_peps	180516	335758	Number of distinct modified peptides (sequences + modifications)
mod_percent	30.9	58.6	percentage of distinct modified peptides with a mass modification
total_mods	71605	349020	Number of mass modified amino acids
chg_2	57	26.2	Percentage of charge 2 precursors
chg_3	34.1	39.8	Percentage of charge 3 precursors
precursor_min	312.9	306.2	Minimum precursor m/z (mass/charge) in library
precursor_max	1673.8	1692.9	Maximum precursor m/z in library
fragment_min	199.1	199.1	Minimum fragment m/z in library
fragment_max	1700	1699.9	Maximum fragment m/z in library
avg_len	15.4	17.7	Average peptide Length
avg_num_frags	19.01	19.58	Average number of fragment per assay (precursor)
avg_frag_len	1.23	1.11	Average fragment sequence length
short_perc	100	100	Percentage of assays with 5 or fewer transitions
fragment_above_precursor	0.462	0.58	Percentage of fragment m/z above precursor m/z
y_perc	61.2	62.7	Percentage of y ions
b_perc	38.8	37.3	Percentage of b ions
t6_y_perc	59.6	63.8	Percentage of y ions considering only the top 6 fragments per assay
avg_intensity	0	0	Average Intensity
rt_min	-91	-1953.7	Minimum RT (retention time) in library
rt_max	368.9	404.5	Maximum RT in library
rt_med	36.1	40.4	Median RT in library
rt_rsq	1	1	r-squared value of fit between RT of +2 and +3 charge states for the same modified peptide
rt_five	100	100	Percentage of +2/+3 charge pairs of the same mod pep within 5 RT units of each other
n_irt	11	11	Number of iRT peptides in library
irt_cnt	301	582	Number of iRT assays (precursor + fragment)
low_nr	0	0	Number of fragment annotated as y1,y2,b1, or b2
db_peps	0	0	Peptides in reference library, often 7-50 AA
seen_peps	0	0	Number of library peptides seen
mc_peps	27571	70416	Number of Missed cleavage peptides
db_prots	0	0	Number of Proteins in reference library
lib_prots	10258	10530	Number of proteins with at least one assay in ion library
seen_prots	N/A	N/A	Number of library proteins seen
ux_prots	N/A	N/A	Unexplained (not in reference library) proteins
decoy_pct	0	0	Percentage of decoy (optionally includes "alternative", non-db decoys) assays
mixed_pct	0	0	Percentage of mixed decoy/target (has both decoy and no-decoy annotations) assays
fwd_pct	100	100	Percentage of target (non-decoy) assays
med_ppp	14	20	Median number of pepions per protein
mean_ppp	22	44.5	Mean number of pepions per protein
stddev_ppp	28.8	102.1	Standard deviation of the number of pepions per protein
3_sigma_ppp	143	103	number of pepions per protein more than 3 standard deviations from the mean
max_intensity_idx	1	1	Average index of most intense fragment
precursor_ok	226138	468099	Number of assays where precursor is within 5 PPM (parts per million m/z) of theoretical
precursor_bad	0	0	Number of assays where precursor is more than 5 PPM from theoretical
fragment_ok	4299713	9163950	Number of assays where fragment is within 1 PPM of theoretical
fragment_bad	0	0	Number of assays where fragment is more than 1 PPM from theoretical
fragment_na	0	0	Number of assays where peak annotation not found in expected b/y series
fragment_avg_mdiff	0	0	Average m/z difference between reported and theoretical fragment
problem_assays	0	0	Assays whose precursor or any fragment m/z values do not match SWATHs file or differ significantly from theoretical values
im_min	0.677	0.5757	Minimum ion mobility reported in library
im_max	1.558	1.544	Maximum ion mobility reported in library
