## Supplementary Table 4 for "Vacuum Insulated Probe Heated ElectroSpray Ionization source (VIP-HESI) enhances micro flow rate chromatography signals in the Bruker timsTOF mass spectrometer"

### Sheet: SupplenemtaryTable4
Supplementary Table 4: a) Linearity assessment of timsTOF using VIP-HESI source with different concentration of PepCalMix peptidesTotal protein quantity
XLabel	Protein quantities (in log2)
100fm.R1	15.1026	0	0	0	0	0	0	0	0	0	0	0	0	0	0	0	0	0	0	0	0
100fm.R2	0	15.1234	0	0	0	0	0	0	0	0	0	0	0	0	0	0	0	0	0	0	0
100fm.R3	0	0	15.0993	0	0	0	0	0	0	0	0	0	0	0	0	0	0	0	0	0	0
12fm.5fm.R2	0	0	0	12.6217	0	0	0	0	0	0	0	0	0	0	0	0	0	0	0	0	0
12fm.5fm.R3	0	0	0	0	12.6493	0	0	0	0	0	0	0	0	0	0	0	0	0	0	0	0
12fm.5fm.R4	0	0	0	0	0	12.519	0	0	0	0	0	0	0	0	0	0	0	0	0	0	0
200fm.R1	0	0	0	0	0	0	15.9078	0	0	0	0	0	0	0	0	0	0	0	0	0	0
200fm.R2	0	0	0	0	0	0	0	15.9088	0	0	0	0	0	0	0	0	0	0	0	0	0
200fm.R3	0	0	0	0	0	0	0	0	15.8697	0	0	0	0	0	0	0	0	0	0	0	0
25fm.R1	0	0	0	0	0	0	0	0	0	13.4198	0	0	0	0	0	0	0	0	0	0	0
25fm.R2	0	0	0	0	0	0	0	0	0	0	13.3282	0	0	0	0	0	0	0	0	0	0
25fm.R3	0	0	0	0	0	0	0	0	0	0	0	13.3411	0	0	0	0	0	0	0	0	0
400fm.R1	0	0	0	0	0	0	0	0	0	0	0	0	16.5209	0	0	0	0	0	0	0	0
400fm.R2	0	0	0	0	0	0	0	0	0	0	0	0	0	16.5389	0	0	0	0	0	0	0
400fm.R4	0	0	0	0	0	0	0	0	0	0	0	0	0	0	16.5342	0	0	0	0	0	0
50fm.R1	0	0	0	0	0	0	0	0	0	0	0	0	0	0	0	14.2438	0	0	0	0	0
50fm.R2	0	0	0	0	0	0	0	0	0	0	0	0	0	0	0	0	14.2207	0	0	0	0
50fm.R4	0	0	0	0	0	0	0	0	0	0	0	0	0	0	0	0	0	14.3153	0	0	0
800fm.R1	0	0	0	0	0	0	0	0	0	0	0	0	0	0	0	0	0	0	17.2311	0	0
800fm.R2	0	0	0	0	0	0	0	0	0	0	0	0	0	0	0	0	0	0	0	17.272	0
800fm.R3	0	0	0	0	0	0	0	0	0	0	0	0	0	0	0	0	0	0	0	0	17.2434
Supplementary Table 4: b) Comparative performance of VIP-HESI with standard ESI and CS ion sources using 20 synthetic PepCalMix peptides
XLabel	Protein quantities (in log2)
ESI-25fm.R1	13.478	0	0	0	0	0	0	0	0	0	0	0
ESI-25fm.R2	0	13.4807	0	0	0	0	0	0	0	0	0	0
ESI-25fm.R3	0	0	13.4674	0	0	0	0	0	0	0	0	0
CSI-25fm.R1	0	0	0	17.1852	0	0	0	0	0	0	0	0
CSI-25fm.R2	0	0	0	0	17.3565	0	0	0	0	0	0	0
CSI-25fm.R3	0	0	0	0	0	17.2549	0	0	0	0	0	0
HESI-800fm.R1	0	0	0	0	0	0	17.5314	0	0	0	0	0
HESI-800fm.R2	0	0	0	0	0	0	0	17.5753	0	0	0	0
HESI-800fm.R3	0	0	0	0	0	0	0	0	17.5908	0	0	0
HESI-25fm.R1	0	0	0	0	0	0	0	0	0	14.0999	0	0
HESI-25fm.R2	0	0	0	0	0	0	0	0	0	0	13.9998	0
HESI-25fm.R3	0	0	0	0	0	0	0	0	0	0	0	14.0327
